# Inference of long-range cell-cell force transmission from ECM remodeling fluctuations

**DOI:** 10.1101/2020.07.30.223149

**Authors:** Assaf Nahum, Yoni Koren, Bar Ergaz, Sari Natan, Gad Miller, Yuval Tamir, Shahar Goren, Avraham Kolel, Sankar Jagadeeshan, Moshe Elkabets, Ayelet Lesman, Assaf Zaritsky

**Author notes:** Co-Corresponding Authorship Assaf Zaritsky, Ayelet Lesman.

## Abstract

Cells sense, manipulate and respond to their mechanical microenvironment in a plethora of physiological processes, yet the understanding of how cells transmit, receive and interpret environmental cues to communicate with distant cells is severely limited due to lack of tools to quantitatively infer the complex tangle of dynamic cell-cell interactions in complicated environments. We present a computational method to systematically infer and quantify long-range cell-cell force transmission through the extracellular matrix (cell-ECM-cell communication) by correlating ECM remodeling fluctuations in between communicating cells and demonstrating that these fluctuations contain sufficient information to define unique signatures that robustly distinguish between different pairs of communicating cells. We demonstrate our method with finite element simulations and live 3D imaging of fibroblasts and cancer cells embedded in fibrin gels. While previous studies relied on the formation of a visible fibrous ‘band’ extending between cells to inform on mechanical communication, our method detected mechanical propagation even in cases where visible bands never formed. We revealed that while contractility is required, band formation is not necessary, for cell-ECM-cell communication, and that mechanical signals propagate from one cell to another even upon massive reduction in their contractility. Our method sets the stage to measure the fundamental aspects of intercellular long-range mechanical communication in physiological contexts and may provide a new functional readout for high content 3D image-based screening. The ability to infer cell-ECM-cell communication using standard confocal microscopy holds the promise for wide use and democratizing the method.
