## Supplementary material for "Inference of long-range cell-cell force transmission from ECM remodeling fluctuations": Table S1

### Sheet: TableS1
Experiment	Unique Communication Signature ("Same vs. Different")	Communication Signal Relative to Background ("Real vs. Fake")	Matchmaking ("1st Match")
Standard imaging	0.94	0.86	0.69
Rapid imaging	1	1	1
Cancer cells	0.97	0.87	0.91
Negative controls
Plastic beads	0.66	0.52	0.14
Dead cells	0.61	0.6	0.17
Co-culture: dead-dead	0.55	0.54	0.15
Co-culture: live-dead	0.61	0.62	0.14
No band
Standard imaging	0.8	0.7	0.39
Rapid imaging	1	0.94	0.87
Perturbations
Blebbistatin (85 μM)	0.95	0.91	0.83
Blebbistatin (150 μM)	0.65	0.5	0.13
