## Supplementary material for "Inference of long-range cell-cell force transmission from ECM remodeling fluctuations": Table S2

### Sheet: Simulations
Single/pair	Simulation conditions		N - number of simulations
Single cells	No heterogeneity		7
	Heterogeneity		Std. 0.25	7
			Std. 0.5	7
			Std 0.75	7
Cell pairs	Pair distance = 4 cell diameters	No heterogeneity	20
		Heterogeneity	Std. 0.5	30
		Leader/follower	Alpha 1 / Beta 1	13
	Pair distance = 5 cell diameters	No heterogeneity	20
		Heterogeneity	Std. 0.25	20
			Std. 0.5	20
			Std. 0.75	20
	Pair distance = 7 cell diameters	No heterogeneity	20
		Heterogeneity	Std. 0.5	20
		Leader/follower	Alpha 0	13
			Alpha 0.25	13
			Alpha 0.5	13
			Alpha 0.75	13
			Alpha 1 / Beta 1	13
			Beta 1.05	13
			Beta 1.1	13
			Beta 1.2	13
	Pair distance = 9 cell diameters	No heterogeneity	20
		Heterogeneity	Std. 0.5	20
