## Supplementary material for "Inference of long-range cell-cell force transmission from ECM remodeling fluctuations": Table S3

### Sheet: Experiments
Single cell / cell pair	Cell line / beads	Blebbistatin / with dead cells	Real cell pair	Has a band	Temporal resolution (minutes)	Pair distance (cell diameters)	Bleb from the beginning?	Blebbistatin dosage (nM)	Only dead cells	N
Single cell	3T3 fibroblasts		TRUE		21					7
Cell pair	3T3 fibroblasts		TRUE	TRUE	5	Less than 4	FALSE			7
Cell pair	3T3 fibroblasts		TRUE	TRUE	5	Between 4 and 6	FALSE			24
Cell pair	3T3 fibroblasts		TRUE	TRUE	5	Between 6 and 8	FALSE			10
Cell pair	3T3 fibroblasts		TRUE	TRUE	5	Between 8 and 10	FALSE			4
Cell pair	3T3 fibroblasts		TRUE	TRUE	5	More than 10	FALSE			2
Cell pair	3T3 fibroblasts		TRUE	TRUE	15	Less than 4	FALSE			22
Cell pair	3T3 fibroblasts		TRUE	TRUE	15	Between 4 and 6	FALSE			21
Cell pair	3T3 fibroblasts		TRUE	TRUE	15	Between 6 and 8	FALSE			30
Cell pair	3T3 fibroblasts		TRUE	TRUE	15	Between 8 and 10	FALSE			13
Cell pair	3T3 fibroblasts		TRUE	TRUE	15	More than 10	FALSE			1
Cell pair	3T3 fibroblasts		TRUE	TRUE	16	Less than 4	FALSE			9
Cell pair	3T3 fibroblasts		TRUE	TRUE	16	Between 4 and 6	FALSE			15
Cell pair	3T3 fibroblasts		TRUE	TRUE	16	Between 6 and 8	FALSE			15
Cell pair	3T3 fibroblasts		TRUE	TRUE	16	Between 8 and 10	FALSE			10
Cell pair	3T3 fibroblasts		TRUE	TRUE	16	More than 10	FALSE			2
Cell pair	3T3 fibroblasts		TRUE	FALSE	5	Less than 4	FALSE			17
Cell pair	3T3 fibroblasts		TRUE	FALSE	5	Between 4 and 6	FALSE			17
Cell pair	3T3 fibroblasts		TRUE	FALSE	5	Between 6 and 8	FALSE			60
Cell pair	3T3 fibroblasts		TRUE	FALSE	5	Between 8 and 10	FALSE			51
Cell pair	3T3 fibroblasts		TRUE	FALSE	5	More than 10	FALSE			50
Cell pair	3T3 fibroblasts		TRUE	FALSE	15	Less than 4	FALSE			11
Cell pair	3T3 fibroblasts		TRUE	FALSE	15	Between 4 and 6	FALSE			17
Cell pair	3T3 fibroblasts		TRUE	FALSE	15	Between 6 and 8	FALSE			67
Cell pair	3T3 fibroblasts		TRUE	FALSE	15	Between 8 and 10	FALSE			30
Cell pair	3T3 fibroblasts		TRUE	FALSE	15	More than 10	FALSE			20
Cell pair	3T3 fibroblasts		TRUE	FALSE	16	Less than 4	FALSE			20
Cell pair	3T3 fibroblasts		TRUE	FALSE	16	Between 4 and 6	FALSE			14
Cell pair	3T3 fibroblasts		TRUE	FALSE	16	Between 6 and 8	FALSE			19
Cell pair	3T3 fibroblasts		TRUE	FALSE	16	Between 8 and 10	FALSE			16
Cell pair	3T3 fibroblasts		TRUE	FALSE	16	More than 10	FALSE			12
Cell pair	3T3 fibroblasts		FALSE	TRUE	5	Less than 4	FALSE			12
Cell pair	3T3 fibroblasts		FALSE	TRUE	5	Between 4 and 6	FALSE			20
Cell pair	3T3 fibroblasts		FALSE	TRUE	5	Between 6 and 8	FALSE			10
Cell pair	3T3 fibroblasts		FALSE	TRUE	5	Between 8 and 10	FALSE			4
Cell pair	3T3 fibroblasts		FALSE	TRUE	5	More than 10	FALSE			2
Cell pair	3T3 fibroblasts		FALSE	TRUE	15	Less than 4	FALSE			26
Cell pair	3T3 fibroblasts		FALSE	TRUE	15	Between 4 and 6	FALSE			22
Cell pair	3T3 fibroblasts		FALSE	TRUE	15	Between 6 and 8	FALSE			32
Cell pair	3T3 fibroblasts		FALSE	TRUE	15	Between 8 and 10	FALSE			16
Cell pair	3T3 fibroblasts		FALSE	TRUE	15	More than 10	FALSE			2
Cell pair	3T3 fibroblasts		FALSE	TRUE	16	Less than 4	FALSE			18
Cell pair	3T3 fibroblasts		FALSE	TRUE	16	Between 4 and 6	FALSE			31
Cell pair	3T3 fibroblasts		FALSE	TRUE	16	Between 6 and 8	FALSE			29
Cell pair	3T3 fibroblasts		FALSE	TRUE	16	Between 8 and 10	FALSE			20
Cell pair	3T3 fibroblasts		FALSE	TRUE	16	More than 10	FALSE			4
Cell pair	3T3 fibroblasts		FALSE	FALSE	5	Less than 4	FALSE			36
Cell pair	3T3 fibroblasts		FALSE	FALSE	5	Between 4 and 6	FALSE			22
Cell pair	3T3 fibroblasts		FALSE	FALSE	5	Between 6 and 8	FALSE			67
Cell pair	3T3 fibroblasts		FALSE	FALSE	5	Between 8 and 10	FALSE			79
Cell pair	3T3 fibroblasts		FALSE	FALSE	5	More than 10	FALSE			81
Cell pair	3T3 fibroblasts		FALSE	FALSE	15	Less than 4	FALSE			20
Cell pair	3T3 fibroblasts		FALSE	FALSE	15	Between 4 and 6	FALSE			21
Cell pair	3T3 fibroblasts		FALSE	FALSE	15	Between 6 and 8	FALSE			33
Cell pair	3T3 fibroblasts		FALSE	FALSE	15	Between 8 and 10	FALSE			42
Cell pair	3T3 fibroblasts		FALSE	FALSE	15	More than 10	FALSE			27
Cell pair	3T3 fibroblasts		FALSE	FALSE	16	Less than 4	FALSE			41
Cell pair	3T3 fibroblasts		FALSE	FALSE	16	Between 4 and 6	FALSE			27
Cell pair	3T3 fibroblasts		FALSE	FALSE	16	Between 6 and 8	FALSE			38
Cell pair	3T3 fibroblasts		FALSE	FALSE	16	Between 8 and 10	FALSE			32
Cell pair	3T3 fibroblasts		FALSE	FALSE	16	More than 10	FALSE			24
Cell pair	3T3 fibroblasts	Blebbistatin	TRUE	TRUE	15	Less than 4	FALSE	85		6
Cell pair	3T3 fibroblasts	Blebbistatin	TRUE	TRUE	15	Between 4 and 6	FALSE	85		10
Cell pair	3T3 fibroblasts	Blebbistatin	TRUE	TRUE	15	Between 6 and 8	FALSE	85		13
Cell pair	3T3 fibroblasts	Blebbistatin	TRUE	TRUE	15	Between 8 and 10	FALSE	85		8
Cell pair	3T3 fibroblasts	Blebbistatin	TRUE	TRUE	15	More than 10	FALSE	85		9
Cell pair	3T3 fibroblasts	Blebbistatin	TRUE	FALSE	15	Less than 4	TRUE	85		24
Cell pair	3T3 fibroblasts	Blebbistatin	TRUE	FALSE	15	Less than 4	FALSE	85		22
Cell pair	3T3 fibroblasts	Blebbistatin	TRUE	FALSE	15	Between 4 and 6	TRUE	85		27
Cell pair	3T3 fibroblasts	Blebbistatin	TRUE	FALSE	15	Between 4 and 6	FALSE	85		32
Cell pair	3T3 fibroblasts	Blebbistatin	TRUE	FALSE	15	Between 6 and 8	TRUE	85		34
Cell pair	3T3 fibroblasts	Blebbistatin	TRUE	FALSE	15	Between 6 and 8	FALSE	85		22
Cell pair	3T3 fibroblasts	Blebbistatin	TRUE	FALSE	15	Between 8 and 10	TRUE	85		33
Cell pair	3T3 fibroblasts	Blebbistatin	TRUE	FALSE	15	Between 8 and 10	FALSE	85		22
Cell pair	3T3 fibroblasts	Blebbistatin	TRUE	FALSE	15	More than 10	TRUE	85		21
Cell pair	3T3 fibroblasts	Blebbistatin	TRUE	FALSE	15	More than 10	FALSE	85		16
Cell pair	3T3 fibroblasts	Blebbistatin	TRUE	FALSE	18	Less than 4	TRUE	150		12
Cell pair	3T3 fibroblasts	Blebbistatin	TRUE	FALSE	18	Between 4 and 6	TRUE	150		16
Cell pair	3T3 fibroblasts	Blebbistatin	TRUE	FALSE	18	Between 6 and 8	TRUE	150		17
Cell pair	3T3 fibroblasts	Blebbistatin	TRUE	FALSE	18	Between 8 and 10	TRUE	150		16
Cell pair	3T3 fibroblasts	Blebbistatin	TRUE	FALSE	18	More than 10	TRUE	150		16
Cell pair	3T3 fibroblasts	Blebbistatin	FALSE	TRUE	15	Less than 4	FALSE	85		12
Cell pair	3T3 fibroblasts	Blebbistatin	FALSE	TRUE	15	Between 4 and 6	FALSE	85		22
Cell pair	3T3 fibroblasts	Blebbistatin	FALSE	TRUE	15	Between 6 and 8	FALSE	85		24
Cell pair	3T3 fibroblasts	Blebbistatin	FALSE	TRUE	15	Between 8 and 10	FALSE	85		16
Cell pair	3T3 fibroblasts	Blebbistatin	FALSE	TRUE	15	More than 10	FALSE	85		18
Cell pair	3T3 fibroblasts	Blebbistatin	FALSE	FALSE	15	Less than 4	TRUE	85		30
Cell pair	3T3 fibroblasts	Blebbistatin	FALSE	FALSE	15	Less than 4	FALSE	85		44
Cell pair	3T3 fibroblasts	Blebbistatin	FALSE	FALSE	15	Between 4 and 6	TRUE	85		28
Cell pair	3T3 fibroblasts	Blebbistatin	FALSE	FALSE	15	Between 4 and 6	FALSE	85		64
Cell pair	3T3 fibroblasts	Blebbistatin	FALSE	FALSE	15	Between 6 and 8	TRUE	85		35
Cell pair	3T3 fibroblasts	Blebbistatin	FALSE	FALSE	15	Between 6 and 8	FALSE	85		44
Cell pair	3T3 fibroblasts	Blebbistatin	FALSE	FALSE	15	Between 8 and 10	TRUE	85		35
Cell pair	3T3 fibroblasts	Blebbistatin	FALSE	FALSE	15	Between 8 and 10	FALSE	85		44
Cell pair	3T3 fibroblasts	Blebbistatin	FALSE	FALSE	15	More than 10	TRUE	85		23
Cell pair	3T3 fibroblasts	Blebbistatin	FALSE	FALSE	15	More than 10	FALSE	85		32
Cell pair	3T3 fibroblasts	Blebbistatin	FALSE	FALSE	18	Less than 4	TRUE	150		26
Cell pair	3T3 fibroblasts	Blebbistatin	FALSE	FALSE	18	Between 4 and 6	TRUE	150		32
Cell pair	3T3 fibroblasts	Blebbistatin	FALSE	FALSE	18	Between 6 and 8	TRUE	150		34
Cell pair	3T3 fibroblasts	Blebbistatin	FALSE	FALSE	18	Between 8 and 10	TRUE	150		28
Cell pair	3T3 fibroblasts	Blebbistatin	FALSE	FALSE	18	More than 10	TRUE	150		32
Cell pair	3T3 fibroblasts	With dead cells	TRUE	TRUE	16	Less than 4				3
Cell pair	3T3 fibroblasts	With dead cells	TRUE	TRUE	16	Between 4 and 6				3
Cell pair	3T3 fibroblasts	With dead cells	TRUE	TRUE	16	Between 6 and 8				2
Cell pair	3T3 fibroblasts	With dead cells	TRUE	TRUE	16	Between 8 and 10				3
Cell pair	3T3 fibroblasts	With dead cells	TRUE	TRUE	18	Between 4 and 6				2
Cell pair	3T3 fibroblasts	With dead cells	TRUE	FALSE	16	Less than 4				4
Cell pair	3T3 fibroblasts	With dead cells	TRUE	FALSE	16	Between 4 and 6				6
Cell pair	3T3 fibroblasts	With dead cells	TRUE	FALSE	16	Between 6 and 8				10
Cell pair	3T3 fibroblasts	With dead cells	TRUE	FALSE	16	Between 8 and 10				9
Cell pair	3T3 fibroblasts	With dead cells	TRUE	FALSE	16	More than 10				2
Cell pair	3T3 fibroblasts	With dead cells	TRUE	FALSE	17	Less than 4			TRUE	17
Cell pair	3T3 fibroblasts	With dead cells	TRUE	FALSE	17	Between 4 and 6			TRUE	17
Cell pair	3T3 fibroblasts	With dead cells	TRUE	FALSE	17	Between 6 and 8			TRUE	25
Cell pair	3T3 fibroblasts	With dead cells	TRUE	FALSE	17	Between 8 and 10			TRUE	13
Cell pair	3T3 fibroblasts	With dead cells	TRUE	FALSE	17	More than 10			TRUE	9
Cell pair	3T3 fibroblasts	With dead cells	TRUE	FALSE	18	Less than 4				10
Cell pair	3T3 fibroblasts	With dead cells	TRUE	FALSE	18	Between 4 and 6				8
Cell pair	3T3 fibroblasts	With dead cells	TRUE	FALSE	18	Between 6 and 8				12
Cell pair	3T3 fibroblasts	With dead cells	TRUE	FALSE	18	Between 8 and 10				17
Cell pair	3T3 fibroblasts	With dead cells	TRUE	FALSE	18	More than 10				19
Cell pair	3T3 fibroblasts	With dead cells	FALSE	TRUE	16	Less than 4				7
Cell pair	3T3 fibroblasts	With dead cells	FALSE	TRUE	16	Between 4 and 6				5
Cell pair	3T3 fibroblasts	With dead cells	FALSE	TRUE	16	Between 6 and 8				4
Cell pair	3T3 fibroblasts	With dead cells	FALSE	TRUE	16	Between 8 and 10				6
Cell pair	3T3 fibroblasts	With dead cells	FALSE	TRUE	18	Between 4 and 6				4
Cell pair	3T3 fibroblasts	With dead cells	FALSE	FALSE	16	Less than 4				9
Cell pair	3T3 fibroblasts	With dead cells	FALSE	FALSE	16	Between 4 and 6				13
Cell pair	3T3 fibroblasts	With dead cells	FALSE	FALSE	16	Between 6 and 8				18
Cell pair	3T3 fibroblasts	With dead cells	FALSE	FALSE	16	Between 8 and 10				18
Cell pair	3T3 fibroblasts	With dead cells	FALSE	FALSE	16	More than 10				4
Cell pair	3T3 fibroblasts	With dead cells	FALSE	FALSE	17	Less than 4			TRUE	35
Cell pair	3T3 fibroblasts	With dead cells	FALSE	FALSE	17	Between 4 and 6			TRUE	37
Cell pair	3T3 fibroblasts	With dead cells	FALSE	FALSE	17	Between 6 and 8			TRUE	46
Cell pair	3T3 fibroblasts	With dead cells	FALSE	FALSE	17	Between 8 and 10			TRUE	26
Cell pair	3T3 fibroblasts	With dead cells	FALSE	FALSE	17	More than 10			TRUE	14
Cell pair	3T3 fibroblasts	With dead cells	FALSE	FALSE	18	Less than 4				19
Cell pair	3T3 fibroblasts	With dead cells	FALSE	FALSE	18	Between 4 and 6				17
Cell pair	3T3 fibroblasts	With dead cells	FALSE	FALSE	18	Between 6 and 8				24
Cell pair	3T3 fibroblasts	With dead cells	FALSE	FALSE	18	Between 8 and 10				35
Cell pair	3T3 fibroblasts	With dead cells	FALSE	FALSE	18	More than 10				34
Cell pair	Beads		TRUE	FALSE	16	Less than 4				5
Cell pair	Beads		TRUE	FALSE	16	Between 4 and 6				6
Cell pair	Beads		TRUE	FALSE	16	Between 6 and 8				12
Cell pair	Beads		TRUE	FALSE	16	Between 8 and 10				10
Cell pair	Beads		TRUE	FALSE	16	More than 10				3
Cell pair	Beads		FALSE	FALSE	16	Less than 4				9
Cell pair	Beads		FALSE	FALSE	16	Between 4 and 6				15
Cell pair	Beads		FALSE	FALSE	16	Between 6 and 8				22
Cell pair	Beads		FALSE	FALSE	16	Between 8 and 10				20
Cell pair	Beads		FALSE	FALSE	16	More than 10				5
Cell pair	Murine cancer Hras mutated		TRUE	TRUE	12	Less than 4				5
Cell pair	Murine cancer Hras mutated		TRUE	TRUE	12	Between 4 and 6				13
Cell pair	Murine cancer Hras mutated		TRUE	TRUE	12	Between 6 and 8				13
Cell pair	Murine cancer Hras mutated		TRUE	TRUE	12	Between 8 and 10				5
Cell pair	Murine cancer Hras mutated		TRUE	TRUE	12	More than 10				2
Cell pair	Murine cancer Hras mutated		TRUE	FALSE	12	Less than 4				5
Cell pair	Murine cancer Hras mutated		TRUE	FALSE	12	Between 4 and 6				13
Cell pair	Murine cancer Hras mutated		TRUE	FALSE	12	Between 6 and 8				20
Cell pair	Murine cancer Hras mutated		TRUE	FALSE	12	Between 8 and 10				14
Cell pair	Murine cancer Hras mutated		TRUE	FALSE	12	More than 10				19
Cell pair	Murine cancer Hras mutated		FALSE	TRUE	12	Less than 4				10
Cell pair	Murine cancer Hras mutated		FALSE	TRUE	12	Between 4 and 6				26
Cell pair	Murine cancer Hras mutated		FALSE	TRUE	12	Between 6 and 8				25
Cell pair	Murine cancer Hras mutated		FALSE	TRUE	12	Between 8 and 10				10
Cell pair	Murine cancer Hras mutated		FALSE	TRUE	12	More than 10				4
Cell pair	Murine cancer Hras mutated		FALSE	TRUE	12					1
Cell pair	Murine cancer Hras mutated		FALSE	FALSE	12	Less than 4				10
Cell pair	Murine cancer Hras mutated		FALSE	FALSE	12	Between 4 and 6				26
Cell pair	Murine cancer Hras mutated		FALSE	FALSE	12	Between 6 and 8				40
Cell pair	Murine cancer Hras mutated		FALSE	FALSE	12	Between 8 and 10				28
Cell pair	Murine cancer Hras mutated		FALSE	FALSE	12	More than 10				35
Cell pair	Murine cancer Hras mutated		FALSE	FALSE	12					2
